# Mitochondrial iron transport via MFRN1 is required for erythroid cell cycle progression

**DOI:** 10.1101/2022.08.22.504833

**Authors:** Mark Perfetto, Aidan Danoff, Muhammad Ishfaq, Heidi Monroe, Aiden Mohideen, Meilin Chen, Amber N. Stratman, Satoshi Okawa, Yvette Y. Yien

## Abstract

Iron metabolism drives key erythropoietic processes, including hemoglobinization, survival, and proliferation. Here, we developed *in vivo* methods to interrogate how iron regulates erythropoiesis and report that mitochondrial iron transport via MFRN1 is essential for erythroid cell cycle progression. *mfrn1* embryos had severely decreased erythroid cell number caused by cell cycle arrest at G2/M. They had enlarged nuclei, suggesting a mitotic defect. Iron supplementation rescued the cell cycle defect, implicating mitochondrial iron deficiency as its cause. In contrast, *fpn1* mutants, anemic from systemic iron deficiency, had less severe decreases in erythroid mitochondrial iron than *mfrn1* mutants and no proliferative defects. scRNAseq and FACS analyses for *cd41* (thrombocytic) and *gata1* reporters indicated that developmental defects in *mfrn1* mutants were largely erythroid restricted. *mfrn1* mutant *gata1*^*+*^ erythroid progenitors were severely decreased at 3 dpf, and a further decrease in *globin-* expressing terminally differentiating erythroid cells. While wild-type erythroid cells mostly lost expression of the *gata1* progenitor marker by 3 dpf, *mfrn1* mutant erythroid cells retained *gata1* expression. These data are consistent with a model where mitochondrial iron transport facilitates development of *gata1*^*+*^ erythroid progenitors and is required for the completion of erythropoiesis by facilitating mitosis in the terminal cell cycles.

**Key points:**

- Mitochondrial iron import through MFRN1 is required for progress through the G2/M checkpoint in the terminal cell cycles leading to terminal erythroid differentiation.
- Mitochondrial iron supply through MFRN1 is required for maintenance/proliferation of erythroid progenitors and terminal maturation into globin expressing erythroid cells.
