## Supplemental Table 3 for "Mitochondrial iron transport via MFRN1 is required for erythroid cell cycle progression"

	avg_log2FC	pct.1	pct.2	p_val_adj
hbae5	-2.9506559982646	0.697	0.875	6.10404095793806E-12
hbbe1.2	-2.00434957677734	0.921	0.999	5.44731609736283E-26
hbae1.3	-1.89075844491685	0.947	1	1.87234731381224E-37
hbbe1.3	-1.86645987231924	0.908	1	8.90177982651528E-36
hbae1.1	-1.56392384906402	0.947	0.998	1.28952578539922E-25
hbae3	-1.22200479516884	0.816	1	4.9554840557667E-30
rfesd	-1.20308000180789	0.105	0.615	4.01297211160252E-13
hbbe2	-1.05230987678417	0.921	1	7.17759996616278E-05
histh1l	-0.940638718103948	0.776	0.955	5.92750773510969E-09
hbae1.3.1	-0.901234750322256	0.921	0.999	6.13129739884899E-06
	avg_log2FC	pct.1	pct.2	p_val_adj
fthl28	6.34934947190114	0.763	0.089	7.05463868670037E-73
fthl31	5.88242905126806	0.776	0.156	5.18716339328529E-51
fthl27	4.2154787259755	0.974	0.698	6.47747620626164E-28
ociad2	3.61344222405647	0.671	0.006	1.4736082354318E-158
BX511021.1	3.30778306757217	0.632	0.003	4.89909984443961E-158
prdx1	3.22087477545438	0.882	0.162	4.90328509529065E-64
npm1a	3.14745791385833	0.579	0.107	4.96491870044567E-29
pfn1	3.08914356777837	0.632	0.18	1.86482286667678E-17
mgst1.2	2.74628885071896	0.789	0.126	1.81086051578956E-59
gstp1	2.73273332263426	0.776	0.119	6.94737229758317E-59
gpx4b	2.70396673147965	0.961	0.383	5.85083377282083E-44
fthl30	2.70040445349337	0.684	0.067	2.36105610268608E-68
txn	2.677101566801	0.816	0.054	1.16986776260937E-105
cycsb	2.67692708566133	0.974	0.29	5.12665121673003E-54
mgst3b	2.65931269728431	0.882	0.413	7.86951234945165E-25
gpx1a	2.63935352254801	0.934	0.725	2.06620872032357E-20
eif2s2	2.60613874374069	0.961	0.478	2.9188295032234E-42
hspe1	2.5208901742959	0.882	0.134	7.04647775902926E-68
cbr1l	2.48013545358536	0.829	0.103	2.70407168876528E-74
ciapin1	2.43402823277749	0.882	0.284	4.01087053729281E-39
abcf1	2.37879494320862	0.921	0.217	3.86880128197534E-58
ncl	2.35136712431004	0.592	0.16	7.07147843800134E-17
kars1	2.26658097010713	0.908	0.175	1.21801008352043E-65
mt2	2.25437042936192	0.395	0.132	1.19617819909867E-05
gapdhs	2.24269320362825	0.855	0.21	6.04817924007958E-46
isg15	2.22398362708418	0.579	0.002	2.95129184011795E-150
si:dkeyp-27c8.2	2.20071511096142	0.75	0.007	1.55078365297537E-178
fthl29	2.19876631425132	0.513	0.026	4.07558663578732E-71
si:ch1073-184j22.1	2.18382863225518	0.737	0.068	1.17375199756463E-75
hspd1	2.15746957887968	0.829	0.04	9.08487398085666E-125
actb1	2.14934886933343	0.947	0.535	2.81669467565172E-26
actb2	2.12102151016712	0.961	0.641	1.42360148361586E-26
snu13b	2.10769324745555	0.684	0.12	5.02055533821372E-40
gtpbp1	2.08028121491249	0.829	0.381	7.61528203822296E-22
reep5	1.97697114215173	0.947	0.344	1.37620550002549E-38
xbp1	1.9751566008849	0.697	0.133	1.24388555213716E-41
nars1	1.96698708723465	0.895	0.175	1.13935967326705E-58
cox17	1.91997629357462	0.961	0.163	2.56399012735934E-72
hsp90ab1	1.87978531052158	1	0.883	9.2486585685237E-20
atp5mc3b	1.8758786923815	0.987	0.707	3.5546898866055E-23
mcl1a	1.84994972100252	0.908	0.821	3.74886581325965E-14
phb2a	1.84328006762915	0.882	0.101	9.23205297283571E-88
c1qbp	1.83952868450032	0.724	0.078	2.93675693783411E-63
BX936337.1	1.8044564778926	0.803	0.379	2.37191276027317E-20
ldhba	1.79280093921633	0.868	0.187	1.89421621685211E-49
farsa	1.78410023594628	0.882	0.139	1.33010185022953E-68
COX5B.1	1.76826221352676	0.947	0.593	1.9613655356196E-28
atp5f1b	1.75392147675895	0.987	0.553	4.23468200327933E-32
tcp1	1.75356725144276	0.974	0.406	6.69994235135134E-39
rps27l	1.74649851521828	0.882	0.218	2.33085905158314E-42
