## Supplemental Table 1 for "Mitochondrial iron transport via MFRN1 is required for erythroid cell cycle progression"

### Sheet: Sheet1
Cluster	012623_1_WT_0.8	012623_2_Mfrn_Mut_0.8
0	1300	1736
1	1606	822
2	830	1053
3	1457	191
4	733	662
5	267	1053
6	1231	76
7	849	458
8	671	586
9	815	344
10	728	349
11	545	515
12	267	771
13	574	451
14	381	484
15	301	522
16	340	479
17	340	393
18	185	194
19	166	201
20	236	78
21	151	150
22	178	93
23	105	138
24	97	76
25	67	88
26	34	35
